# In the AlphaFold era, when is experimental phasing of protein crystals still required?

**DOI:** 10.1101/2024.07.19.604295

**Authors:** Ronan M. Keegan, Adam J. Simpkin, Daniel J. Rigden

## Abstract

The availability of highly accurate protein structure predictions from AlphaFold 2 (AF2) and similar tools has hugely expanded the applicability of Molecular Replacement (MR) for crystal structure solution. Many structures solve routinely using raw models, structures processed to remove unreliable parts or models split into distinct structural units. There is therefore an open question around how many and which cases still require experimental phasing methods such as single-wavelength anomalous diffraction (SAD). Here we address the question using a large set of PDB deposits that were solved by SAD. A large majority (87%) solve using unedited or minimally edited AF2 predictions. A further 17 (4%) yield straightforwardly to MR after splitting of the AF2 prediction using Slice’N’Dice, although different splitting methods succeed on slightly different sets of cases. We also find that further unique targets can be solved by alternative modelling approaches such as ESMFold (four cases), alternative MR approaches such as ARCIMBOLDO and AMPLE (two cases each), and multimeric model building with AlphaFold-Multimer or UniFold (three cases). Ultimately, only 12 cases, or 3% of the SAD-phased set did not yield to any form of MR tested here, offering valuable hints as to the number and characteristics of cases where experimental phasing remains essential for macromolecular structure solution.
