## Supplementary Tables 1-7 for "In the AlphaFold era, when is experimental phasing of protein crystals still required?"

### Sheet: Supp Tab 1, solved readily
PDBID	Resolution (Å)	Number of molecules in ASU per entity	Biological assembly	Secondary Structure	SOCKET2: Contains coiled-coil?	AF2 Neff/length	AF2 total sequences in MSA	AF2 Average pLDDT	AF2 TMscore	CF Neff/length	CF total sequences in MSA	CF Average pLDDT	CF TMscore	Solution r_cc_local	Solution r_cc_global
7y8u	2.1	1, 1	Hetero 2-mer	Mostly helix	No	5.56, 3.72	3082, 5950	0.8 0.87	0.87, 0.64	0.01, 0.01	25, 280	57.7 63.9	0.65, 0.42	0.818	0.691
8bvp	2.1	1	Monomer	Mostly helix	Yes	0.02	66	0.83	0.89	0.01	57	86.3	0.89	0.528	0.47
8a14	1.9	2	Homo 2-mer	Mostly sheet	No	0.01	302	0.55	0.5	0.01	188	69.5	0.53	0.018	0.005
7uzt	1.86	2	Homo 2-mer	Mostly sheet	No	0.04	34	0.72	0.72	0.01	9	58	0.62	0.77	0.585
7xds	2.06	1	Monomer	All helix	Yes	0.02	242	0.66	0.59	0.01	98	59.3	0.58	0.799	0.707
8oq1	1.55	3	Homo 3-mer	Mostly sheet	No	0.35	5848	0.88	0.97	0.01	198	80.4	0.93	0.833	0.757
7qx4	2.6	4	Homo 4-mer	Mixed	No	0.03	1639	0.88	0.93	0.01	85	51.8	0.64	0.872	0.787
8gsx	2.86	1	Monomer	Mostly sheet	No	3.05	1721	0.79	0.47	0.02	103	79	0.47	0.016	0.01
7vwv	2.59	1	Monomer	Mostly helix	No	0.06	20	0.68	0.65	0.02	11	75.5	0.68	0.692	0.607
7qlr	2.46	2	Homo 2-mer	Mostly helix	Yes	0.02	3348	0.79	0.8	0.02	111	87.3	0.67	0.755	0.653
8a30	1.45	2	Homo 2-mer	Mostly helix	No	0.14	18191	0.94	0.94	0.02	9941	91.5	0.94	0.781	0.735
8i6z	1.95	2	Homo 2-mer	Mostly helix	No	0.13	17817	0.91	0.91	0.02	9865	89.6	0.91	0.803	0.756
8i16	2.24	1	Monomer	Mostly helix	No	0.03	3521	0.79	0.78	0.02	1420	82.1	0.78	0.81	0.749
7yn1	2.5	2	Homo 2-mer	Mostly helix	Yes	0.02	22	0.78	0.87	0.02	14	69.6	0.71	0.832	0.711
8hx3	2.28	1	Monomer	Mostly sheet	No	0.52	2330	0.86	0.95	0.02	172	92	0.97	0.783	0.734
7v52	2.38	1	Monomer	Mostly helix	No	4.21	4348	0.88	0.8	0.02	616	89.3	0.8	0.869	0.813
8a82	2.05	1, 1	Hetero 2-mer	Hetero 2-mer	No	3.36, 0.12	4451, 46	0.91 0.78	0.86, 0.39	0.03, 0.05	792, 23	89.6 82.1	0.86, 0.37	0.8	0.746
7fac	2.71	1	Monomer	Mixed	No	0.05	501	0.49	0.53	0.03	94	81	0.82	0.012	0.018
8bhd	3.17	2	Homo 2-mer	Mostly helix	No	0.74	2786	0.66	0.67	0.03	420	67.1	0.63	0.649	0.501
7tdr	2.28	1	Monomer	All helix	No	0.05	128	0.6	0.49	0.03	43	70.9	0.49	0.664	0.482
7tds	2.2	1	Monomer	All helix	No	0.05	128	0.61	0.53	0.03	43	70.9	0.5	0.703	0.528
8ebf	2.5	1	Monomer	Mostly helix	Yes	1.51	5883	0.88	0.89	0.03	309	90.6	0.88	0.716	0.658
7viv	2	6	Homo 6-mer	Mostly helix	No	0.22	39	0.65	0.71	0.03	11	75.2	0.75	0.423	0.351
7qwc	1.69	3	Homo 3-mer	All helix	No	6.76	926	0.58	0.51	0.03	2	93.2	0.52	0.761	0.68
7qwd	1.35	5	Homo 5-mer	All helix	No	1.32	163	0.59	0.71	0.03	2	94.6	0.68	0.773	0.721
8b3e	1.26	2	Homo 2-mer	Mostly helix	Yes	2.03	1331	0.83	0.87	0.03	44	70.7	0.75	0.794	0.748
8aez	2.57	1	Monomer	Mostly helix	No	0.04	80	0.86	0.93	0.03	68	87.8	0.93	0.847	0.764
7v54	2.12	1	Monomer	Mostly helix	Yes	4.17	4378	0.88	0.8	0.03	537	88.9	0.8	0.88	0.823
7v57	2.35	1	Monomer	Mostly helix	Yes	4.24	4111	0.87	0.79	0.03	476	88.6	0.79	0.882	0.822
7v56	2.27	1	Monomer	Mostly helix	Yes	4.06	3153	0.88	0.8	0.03	402	86.5	0.8	0.884	0.824
7v7x	2.7	1	Monomer	Mostly helix	No	4.17	3367	0.87	0.82	0.03	461	89.7	0.82	0.885	0.82
7fh5	2	1	Monomer	Mostly helix	No	4.19	4449	0.87	0.8	0.03	502	87.8	0.79	0.882	0.82
7uyg	1.5	1	Monomer	Mostly helix	Yes	0.05	86	0.83	0.72	0.04	54	89.8	0.7	0.484	0.422
7w63	2.32	3	Homo 3-mer	Mostly sheet	No	0.05	149	0.52	0.5	0.04	76	60.4	0.51	0.676	0.524
8b4l	3.39	2	Homo 2-mer	All helix	No	7.36	7239	0.91	0.89	0.04	285	92.4	0.9	0.73	0.618
8b3w	1.68	3	Homo 3-mer	Mostly helix	Yes	2.83	1645	0.89	0.87	0.04	49	87.7	0.92	0.746	0.693
7ym5	3.45	1	Monomer	Mostly helix	No	0.06	180	0.93	0.97	0.04	125	92.9	0.97	0.775	0.679
7xcc	1.75	1	Monomer	All helix	No	0.05	30	0.85	0.84	0.04	22	88.4	0.81	0.855	0.792
8dpk	1.94	1	Monomer	Mostly helix, Mixed	No	4.43	2375	0.87	0.9	0.04	135	87.5	0.88	0.858	0.815
7yco	1.96	1, 1	Hetero 2-mer	Mixed	No	0.09, 7.24	381, 13152	0.87 0.93	0.97, 0.22	0.05, 2.93	143, 7886	87.5 98.1	0.95, 0.22	0.852	0.792
8j1w	1.95	1	Monomer	All helix	Yes	1.39	5257	0.78	0.66	0.05	2264	82.3	0.68	0.027	0.022
7wmz	1.92	1	Monomer	Mostly helix	No	4.15	2879	0.93	0.96	0.05	661	95.1	0.96	0.489	0.444
8hek	1.23	1	Monomer	Mixed	No	0.07	22	0.69	0.72	0.05	13	82.6	0.8	0.614	0.537
7x0o	2	1	Monomer	Mostly helix	No	6.58	4996	0.89	0.91	0.05	239	91.4	0.92	0.754	0.696
7r1m	1.64	3	Homo 3-mer	All sheet, Mostly sheet	No	1.87	1262	0.8	0.8	0.05	106	83.9	0.81	0.792	0.725
7mch	2.95	1	Monomer	Mostly helix	No	4.23	4266	0.89	0.89	0.05	383	92.7	0.89	0.824	0.741
8srz	1.25	2	Homo 2-mer	All helix	No	0.14	34	0.86	0.93	0.05	14	95.3	0.94	0.845	0.793
7r0x	2.83	1	Monomer	Mostly helix	No	3.86	13402	0.86	0.78	0.05	8498	82.9	0.78	0.847	0.764
8eo2	2.31	1	Monomer	Mostly sheet	No	0.05	56	0.88	0.93	0.05	39	87.2	0.93	0.851	0.782
7ym7	2.2	1	Monomer	Mostly helix	No	0.06	179	0.93	0.95	0.05	125	94	0.96	0.854	0.809
7wmw	2.05	1	Monomer	Mostly helix	No	4.15	2879	0.93	0.91	0.05	661	95.1	0.9	0.862	0.814
7wmx	2.26	1	Monomer	Mostly helix	No	4.15	2879	0.93	0.96	0.05	661	95.1	0.96	0.891	0.836
7wmy	2.27	1	Monomer	Mostly helix	No	4.15	2879	0.93	0.96	0.05	661	95.1	0.96	0.894	0.837
8j1x	2.25	1	Monomer	Mostly helix	Yes	1.37	5194	0.79	0.67	0.06	2454	82.6	0.67	0.594	0.536
7sie	1.3	1	Monomer	Mostly sheet	No	2.42	2789	0.9	0.9	0.06	439	90	0.9	0.753	0.699
8j98	2.9	1	Monomer	All helix	No	1.37	5194	0.79	0.74	0.06	2454	82.6	0.75	0.794	0.71
7xp9	1.93	1	Monomer	All helix	No	0.27	49	0.62	0.78	0.06	14	82.9	0.83	0.744	0.661
8fbe	1.73	1	Monomer	Mostly sheet	No	0.07	41	0.83	0.89	0.06	44	88.7	0.92	0.807	0.752
8gjw	1.93	1	Monomer	Mostly helix	No	3.48	3249	0.89	0.94	0.06	157	90.6	0.94	0.83	0.77
8gy4	2.5	1	Monomer	Mostly helix	No	1.79	4078	0.87	0.77	0.06	120	83.7	0.78	0.847	0.774
7vxt	1.88	2	Homo 2-mer	Mixed	No	0.1	416	0.6	0.65	0.06	294	68.7	0.53	0.855	0.735
8hd2	1.6	1	Monomer	Mostly helix	No	4.91	4185	0.91	0.87	0.06	1017	93.4	0.87	0.858	0.821
8fia	2.4	2	Homo 2-mer	Mostly sheet	No	0.1	22733	0.84	0.89	0.06	6700	89.1	0.9	0.859	0.805
7ww4	2.23	1	Monomer	Mixed	No	0.47	14944	0.91	0.98	0.06	23567	97	0.98	0.863	0.813
7qda	2.1	1	Monomer	Mostly helix	No	0.28	3084	0.89	0.98	0.06	77	94.4	0.98	0.883	0.828
8ilc	2.2	1	Monomer	Mostly helix	No	0.12	568	0.77	0.82	0.07	273	89.2	0.75	0.698	0.633
7uwu	2.19	1	Monomer	Mostly sheet	No	0.08	3897	0.91	0.9	0.07	3069	93.8	0.93	0.714	0.652
8d3t	2.37	2	Homo 2-mer	Mixed	No	1.82	4179	0.9	0.88	0.07	816	92.7	0.9	0.833	0.776
8aew	2.72	2	Homo 2-mer	Mostly helix	No	0.78	16632	0.94	0.95	0.07	5118	93.7	0.96	0.846	0.773
7xfp	1.87	1	Monomer	All sheet	No	0.46	265	0.85	0.91	0.07	200	94.5	0.91	0.851	0.804
8i8y	2.9	2	Homo 2-mer	Mostly sheet, Mixed	No	2.25, 2.34	10500, 10523	0.49 0.49	0.54, 0.52	0.08, 0.1	618, 646	81.6 80.1	0.59, 0.58	0.173	0.185
7x8u	2.89	1	Monomer	All helix	Yes	1.02	1099	0.81	0.73	0.08	238	80.3	0.8	0.025	0.02
7rdn	2.49	1	Monomer	Mostly helix	No	1.8	1528	0.87	0.83	0.08	64	85.5	0.82	0.79	0.731
7fa1	1.6	1	Monomer	Mixed	No	0.07	507	0.87	0.89	0.08	69	89	0.92	0.742	0.677
7sua	1.65	1	Monomer	Mostly helix	No	0.15	505	0.71	0.66	0.08	216	86.5	0.66	0.831	0.791
7x7i	1.55	2	Homo 2-mer	Mostly helix	No	2.68	5174	0.94	0.96	0.08	1819	94.1	0.96	0.835	0.79
7x9r	2.25	1	Monomer	All helix	Yes	4.14	4929	0.86	0.86	0.08	328	90.5	0.86	0.775	0.72
7ej3	1.6	2	Homo 2-mer	Mostly helix	No	0.21	14541	0.89	0.93	0.08	5174	91.4	0.93	0.87	0.811
8cpn	1.85	1	Monomer	Mostly sheet	No	4.35	2715	0.81	0.74	0.09	2093	84.7	0.74	0.773	0.705
7wdt	1.65	1	Monomer	Mixed	No	0.68	16273	0.83	0.81	0.09	9927	91.4	0.84	0.785	0.705
8smq	2	2	Homo 2-mer	Mostly sheet	No	0.32	178	0.89	0.73	0.09	42	90.8	0.73	0.806	0.743
8f3k	2.1	1	Monomer	Mostly helix	No	0.14	99	0.82	0.89	0.09	33	91.1	0.9	0.853	0.805
8ok4	1.23	3	Homo 3-mer	Mostly helix	No	2.78	2170	0.81	0.85	0.1	144	83	0.8	0.654	0.619
7wn7	1.9	2	Homo 2-mer	Mostly sheet	No	0.14	369	0.78	0.81	0.1	146	84.5	0.8	0.863	0.818
7t69	1.68	1	Monomer	Mostly sheet	No	0.11	126	0.7	0.76	0.11	97	78.1	0.76	0.838	0.788
8ahd	2.1	1	Monomer	Mostly helix	No	5.72	4497	0.89	0.88	0.11	2266	91.1	0.88	0.84	0.78
7qrj	1.38	3	Homo 3-mer	Mostly sheet	No	1.14	630	0.73	0.76	0.12	52	81.6	0.75	0.741	0.604
7y56	1.75	1	Monomer	Mostly helix	No	0.31	202	0.88	0.88	0.12	78	87.6	0.91	0.729	0.66
8f8n	1.8	1	Monomer	All helix	No	0.25	1000	0.63	0.63	0.12	661	79.4	0.63	0.815	0.758
8d89	1.6	1	Monomer	Mostly helix	No	4.91	5287	0.89	0.92	0.12	434	91	0.92	0.849	0.802
7u08	3.31	1	Monomer	Mostly sheet	No	6.2	7839	0.61	0.54	0.13	481	66.7	0.53	0.731	0.626
7uba	1.6	1	Monomer	Mostly helix	No	0.52	741	0.86	0.87	0.13	776	89	0.87	0.845	0.798
7v3o	1.83	1	Monomer	Mixed	No	3.78	3644	0.91	0.83	0.13	1426	90.4	0.83	0.848	0.799
7wjl	2.4	2	Homo 2-mer	Mostly helix	No	2.56	14398	0.93	0.94	0.13	4118	94.6	0.94	0.88	0.838
7ulo	2.21	2, 1	Hetero 3-mer	Mostly sheet, All sheet	No	0.17, 0.23	226, 15	0.91 0.08	0.94, 0.15	0.14, 0.05	307, 2	95.7 72.8	0.94, 0.17	0.529	0.322
8bfi	3	1, 1, 1	Hetero 3-mer	Mostly helix, All helix	Yes	0.35, 2.03, 0.5	3953, 12623, 5946	0.51 0.78 0.53	0.48, 0.21	0.14, 0.26, 0.38	8282, 1588, 2102	80.8 79.6 82.1	0.51, 0.25	0.228	0.177
8hja	2.38	2	Homo 2-mer	Mostly helix	No	0.26	2354	0.63	0.62	0.14	1436	85.9	0.59	0.674	0.578
8df2	2.35	4	Homo 4-mer	Mixed	No	0.37	4729	0.88	0.75	0.14	719	86.3	0.74	0.781	0.656
8car	2.68	1	Monomer	Mostly helix	No	0.69	18586	0.89	0.9	0.14	3293	91.3	0.92	0.818	0.698
7x45	2.26	2	Homo 2-mer	All helix	Yes	0.55	467	0.71	0.7	0.15	114	83.8	0.71	0.685	0.477
8gbe	1.46	1	Monomer	Mostly helix	No	0.79	765	0.86	0.89	0.15	110	79.4	0.84	0.836	0.771
8i6h	2.29	3	Homo 3-mer	Mixed	No	4.23	1976	0.86	0.8	0.16	182	89.3	0.79	0.727	0.677
8hhv	1.6	2	Homo 2-mer	Mostly sheet	No	0.9	7215	0.94	0.97	0.16	5678	95.6	0.97	0.842	0.79
7sfn	2.1	2	Homo 2-mer	Mostly sheet	No	6.96	1896	0.76	0.76	0.16	168	87.7	0.76	0.855	0.81
8ic1	1.8	2	Homo 2-mer	Mostly sheet	No	0.9	7154	0.94	0.97	0.16	5516	95.6	0.97	0.865	0.815
8dtu	2.45	1, 1, 1	Hetero 3-mer	All sheet, Mostly sheet, Mostly helix	No	0.37, 12.11, 45.97	2797, 13, 12276	0.06 0.87 0.44	0.45, 0.04	0.17, 18.13, 186.28	2, 12581, 13338	70.5 91.8 91.0	0.47, 0.05	0.752	0.635
7wej	3.09	2	Homo 2-mer	Mostly helix	Yes	1.15	3593	0.82	0.77	0.17	1402	82.5	0.77	0.633	0.556
7ypf	2.5	3	Homo 3-mer	Mixed	No	4.64	2020	0.87	0.82	0.17	173	91.2	0.82	0.689	0.631
7ype	2.2	3	Homo 3-mer	Mixed	No	4.64	2020	0.87	0.84	0.17	173	91.2	0.83	0.716	0.658
7fax	1.8	1, 1	Hetero 2-mer	Mostly helix, All helix	No	5.25, 0.86	1153, 55	0.79 0.03	0.87, 0.3	0.18, 0.06	297, 2	87.4 78.0	0.87, 0.29	0.725	0.646
7ytu	1.5	1, 1	Hetero 2-mer	Mostly sheet, Mixed	No	0.23, 0.32	60, 76	0.58 0.65	0.61, 0.28	0.18, 0.22	57, 58	82.5 82.6	0.6, 0.28	0.692	0.509
7ytt	1.81	1, 1	Hetero 2-mer	Mixed, Mostly helix	No	0.23, 0.32	60, 76	0.59 0.66	0.68, 0.29	0.18, 0.22	57, 58	82.5 82.6	0.63, 0.28	0.732	0.522
8gjy	1.5	1	Monomer	Mostly helix	No	3.34	6472	0.9	0.84	0.18	1468	91.8	0.84	0.745	0.699
7qce	2.1	1	Monomer	Mostly helix	No	0.24	1754	0.82	0.86	0.18	1264	87.8	0.87	0.829	0.768
8k5l	1.67	2	Homo 2-mer	Mostly helix	No	8.59	2521	0.91	0.93	0.18	281	93.4	0.93	0.838	0.793
7o6w	2.64	2	Homo 2-mer	All helix	No	0.99	1323	0.83	0.98	0.18	1058	95.7	0.98	0.851	0.786
8f7n	2.7	2	Homo 2-mer	All helix	Yes	0.49	920	0.77	0.64	0.19	363	91.7	0.64	0.617	0.449
7pwe	2.08	2	Homo 2-mer	Mostly helix	No	0.8	6280	0.88	0.71	0.19	4636	96.9	0.7	0.689	0.602
7r6s	1.9	1	Monomer	Mostly helix	No	0.59	9217	0.63	0.58	0.19	9792	91.1	0.58	0.604	0.419
7uvg	1.77	1	Monomer	Mostly sheet	No	0.35	689	0.86	0.84	0.19	232	90.9	0.87	0.781	0.704
7q5y	2.7	1, 1, 1, 1, 1, 1	Hetero 6-mer	Mostly helix	Yes	1.66, 1.05, 2.78, 3.88, 13.91, 3.66	12521, 12126, 12821, 16170, 14541, 12936	0.9 0.9 0.95 0.75 0.83 0.8	0.98, 0.28	0.2, 0.72, 3.62, 2.04, 30.15, 1.41	16155, 26177, 16797, 8778, 8786, 21407	91.0 89.2 93.6 88.9 94.4 83.8	0.97, 0.28	0.802	0.681
7wrw	3	6	Homo 6-mer	Mostly helix	No	1.11	5803	0.88	0.92	0.2	3559	89.3	0.92	0.815	0.732
7o6t	2.02	2	Homo 2-mer	All helix	No	0.82, 0.82	0, 1241, 1241	0.8 0.79	0.57, 0.57	0.21, 0.21	1059, 1059	91.5 91.5	0.58, 0.58	0.743	0.701
7o6u	1.84	2	Homo 2-mer	All helix	No	0.8	1302	0.84	0.66	0.21	1059	96.4	0.66	0.828	0.783
8a1i	2.69	1	Monomer	Mostly helix	No	5.17	7887	0.86	0.83	0.21	632	89.7	0.83	0.823	0.765
7p4a	2.9	4, 2, 2	Hetero 8-mer	Mixed, All helix, Mostly helix	No	0.39, 0.66	2068, 208	0.83 0.75	0.92, 0.48	0.22, 0.44	7457, 291	92.6 87.8	0.79, 0.48	0.766	0.682
7fia	2.13	1	Monomer	Mostly helix	No	0.42	1378	0.75	0.64	0.22	624	91.7	0.64	0.793	0.666
7xzf	1.3	1	Monomer	Mostly sheet	No	1.14	4330	0.92	0.95	0.22	586	95	0.95	0.83	0.784
7roa	1.82	1	Monomer	All helix	No	1.59	451	0.75	0.79	0.22	114	75	0.72	0.849	0.775
7o6v	2.5	1	Monomer	All helix	No	0.63	1264	0.8	0.9	0.22	1059	90.5	0.9	0.861	0.813
7z3b	1.65	1	Monomer	Mostly sheet	No	8.22	2343	0.79	0.78	0.23	1884	84.4	0.77	0.836	0.796
8siu	1.8	1, 1	Hetero 2-mer	Mostly sheet, All sheet	No	5.67, 0.58	7480, 373	0.92 0.23	0.93, 0.29	0.24, 0.19	2201, 83	92.4 64.0	0.93, 0.33	0.856	0.795
7pzt	1.84	1	Monomer	Mostly helix	No	0.31	210	0.93	0.98	0.24	173	97.6	0.98	0.871	0.827
7yji	2.1	2	Homo 2-mer	Mostly helix	No	0.85	1237	0.76	0.83	0.25	239	74.3	0.69	0.835	0.719
7fex	2.69	1	Monomer	Mixed	No	0.51	4540	0.84	0.83	0.26	3128	88.4	0.84	0.827	0.757
7zv1	1.74	1	Monomer	Mixed	No	0.84	1186	0.74	0.7	0.27	211	79.9	0.69	0.875	0.803
7zju	2.17	1, 1	Hetero 2-mer	Mixed	No	4.99, 23.28	2841, 8116	0.9 0.76	0.87, 0.36	0.28, 20.27	1117, 9208	92.3 86.0	0.87, 0.39	0.833	0.769
8emb	3.06	1	Monomer	Mostly sheet	No	0.65	7976	0.7	0.59	0.28	2296	89.6	0.85	0.703	0.517
7yhl	2.7	2	Homo 2-mer	Mostly helix	No	5.97	1558	0.91	0.94	0.28	192	94.6	0.94	0.719	0.662
7ujb	4.12	1	Monomer	Mostly helix	Yes	2.08	16412	0.9	0.97	0.28	5751	92.7	0.97	0.753	0.648
8b55	1.36	2	Homo 2-mer	Mostly sheet	No	7.82	3837	0.79	0.78	0.28	561	82	0.76	0.841	0.802
7zu3	1.74	1	Monomer	Mixed	No	6.43	1308	0.64	0.57	0.29	152	77.2	0.58	0.59	0.464
8brp	2.6	2	Homo 2-mer	Mostly helix	No	1.85	3139	0.91	0.93	0.29	875	92.1	0.93	0.836	0.78
8ay2	2.5	1	Monomer	Mostly helix	Yes	0.83	3435	0.89	0.89	0.29	1156	89.5	0.9	0.871	0.795
7ups	2.43	1	Monomer	Mostly helix	No	0.32	191	0.77	0.57	0.3	162	85.5	0.58	0.502	0.294
7fib	2.1	2	Homo 2-mer	Mixed	No	9	4206	0.86	0.8	0.31	397	91.8	0.8	0.614	0.569
7vep	2.15	1	Monomer	Mostly helix	No	7.88	3907	0.9	0.92	0.31	880	95.6	0.93	0.872	0.815
7xn2	1.6	2	Homo 2-mer	Mostly helix	No	8.16	3226	0.86	0.86	0.32	4147	90.5	0.86	0.79	0.746
8da2	2.6	1	Monomer	Mostly helix	No	1.1	14140	0.85	0.73	0.32	16079	85.3	0.73	0.852	0.768
7vs2	2.5	1	Monomer	Mostly sheet	No	0.52	246	0.87	0.94	0.32	149	86.1	0.92	0.852	0.768
7qld	2.15	1	Monomer	Mostly sheet	No	0.34	195	0.79	0.84	0.34	202	83.5	0.86	0.645	0.536
8bcx	1.94	1	Monomer	Mostly helix	Yes	0.72	9840	0.89	0.81	0.34	4743	92.6	0.81	0.778	0.713
8am4	2.02	1	Monomer	Mostly sheet	No	0.95	2413	0.88	0.89	0.34	721	93.1	0.89	0.857	0.816
7wwq	2.72	1, 1	Hetero 2-mer	All sheet, Mixed	No	0.58, 2.38	5309, 213	0.91 0.03	0.82, 0.27	0.35, 0.06	3086, 33	92.6 77.3	0.82, 0.54	0.843	0.742
7urp	1.03	1	Monomer	Mostly sheet	No	0.49	702	0.91	0.97	0.36	359	97.4	0.97	0.775	0.731
7ymo	1.8	1	Monomer	Mixed	No	0.44	874	0.89	0.97	0.36	382	92.7	0.95	0.855	0.812
7y79	2.32	2	Homo 2-mer	Mostly sheet	No	2.19	1624	0.89	0.88	0.36	306	94.7	0.87	0.866	0.823
8cnr	1.45	1	Monomer	Mostly helix	Yes	0.58	10166	0.95	1	0.37	7985	95.3	0.99	0.847	0.798
7uf8	2.5	4	Homo 4-mer	Mostly helix	No	8.77	14742	0.91	0.94	0.37	5004	92.2	0.94	0.854	0.776
7znr	2.65	1	Monomer	Mostly sheet	No	2.15	7610	0.92	0.93	0.37	1913	92.9	0.93	0.894	0.828
7zns	2.3	1	Monomer	Mostly sheet	No	2.15	7610	0.92	0.93	0.37	1913	92.9	0.93	0.895	0.833
7wux	1.8	2, 2	Hetero 4-mer	Mostly sheet, Mostly helix	Yes	4.45, 2.93	2440, 2589	0.79 0.89	0.8, 0.19	0.39, 0.14	1044, 578	88.3 92.7	0.81, 0.19	0.848	0.798
7wuw	1.75	2, 2	Hetero 4-mer	Mostly helix, Mostly sheet	Yes	4.45, 2.93	2440, 2589	0.8 0.89	0.8, 0.19	0.39, 0.14	1044, 578	88.3 92.7	0.81, 0.18	0.852	0.804
8h3z	2.35	2	Homo 2-mer	Mixed	No	17.25	12781	0.88	0.88	0.39	1911	91.7	0.87	0.821	0.754
7wup	2.3	2	Homo 2-mer	Mostly helix	Yes	7.75	15124	0.84	0.87	0.39	2861	89.4	0.84	0.857	0.816
8hbr	2.2	1	Monomer	All helix	No	0.76	919	0.88	0.91	0.4	745	94.5	0.91	0.844	0.802
7pk2	1.25	1	Monomer	Mixed	No	3.08	5773	0.92	0.95	0.42	2235	96.2	0.94	0.816	0.782
7qsj	1.35	1	Monomer	Mostly helix	Yes	4.07	5568	0.91	0.92	0.43	3926	93.7	0.92	0.877	0.837
7x15	2.85	1	Monomer	All helix	No	0.51	1829	0.9	0.93	0.44	1487	94.6	0.93	0.869	0.787
8au6	2	1	Monomer	Mostly helix	No	4.23	3482	0.84	0.69	0.45	1510	87.7	0.69	0.834	0.789
8a2n	2.35	2	Homo 2-mer	Mostly helix	No	5.69	3214	0.85	0.79	0.46	1209	85.4	0.78	0.866	0.809
8jj7	1.77	1	Monomer	Mixed	No	3.8	14603	0.94	0.95	0.47	5025	96.5	0.95	0.837	0.792
8cgm	1.7	1	Monomer	Mostly sheet	No	6.77	2736	0.8	0.82	0.5	655	86.2	0.82	0.823	0.777
6st5	2.82	1	Monomer	Mostly helix	Yes	2.03	9493	0.9	0.88	0.5	4297	91.1	0.89	0.836	0.761
7u01	2.3	1	Monomer	Mostly sheet	No	8.28	2210	0.66	0.63	0.5	470	72.3	0.64	0.779	0.709
8ag9	1.56	1	Monomer	Mostly helix	No	1.85	10912	0.91	0.65	0.52	3116	94.6	0.65	0.847	0.819
8gs1	2.7	1, 1	Hetero 2-mer	Mostly sheet, Mostly helix	Yes	5.09, 3.26	2046, 2588	0.83 0.92	0.85, 0.19	0.53, 0.17	1216, 563	91.3 93.7	0.84, 0.19	0.892	0.821
7y3w	1.9	2	Homo 2-mer	All helix	No	2.53	4531	0.95	0.96	0.53	1335	96.2	0.96	0.869	0.813
7qe1	1.95	1	Monomer	Mostly helix	No	1.41	14537	0.94	0.96	0.55	8972	94.6	0.96	0.848	0.783
7rt7	2.49	1, 1	Hetero 2-mer	Mixed	No	1.1, 2.2	0, 953, 970	0.85 0.87	0.91, 0.28	0.56, 1.17	553, 492	87.1 95.5	0.88, 0.28	0.827	0.756
7xpr	2.1	4	Homo 4-mer	Mixed	No	2.66	6201	0.94	0.96	0.56	1372	95.6	0.96	0.848	0.795
7yt9	2.6	1	Monomer	Mostly sheet	No	3.76	5553	0.82	0.86	0.58	2221	86.5	0.87	0.811	0.716
8deh	1.82	1	Monomer	Mostly helix	No	7.95	12313	0.73	0.65	0.59	9782	85.7	0.64	0.756	0.665
8ehc	2	1	Monomer	Mostly sheet	No	1.37	269	0.83	0.93	0.59	106	93.8	0.93	0.851	0.809
7yv0	2.34	1	Monomer	Mixed	No	2.71	6050	0.94	0.98	0.59	1373	95.8	0.98	0.851	0.804
7el5	1.95	1	Monomer	Mixed, Mostly helix	No	0.8	11314	0.82	0.79	0.61	5716	88.2	0.79	0.723	0.677
8efm	2.13	2	Homo 2-mer	Mostly helix, Mixed	No	1.94	2191	0.87	0.85	0.61	1139	91.8	0.85	0.574	0.52
7wzv	1.9	1	Monomer	Mixed	No	5.55	5180	0.88	0.92	0.62	3083	91.1	0.92	0.833	0.764
7pva	1.91	2	Homo 2-mer	Mostly helix	Yes	0.82	17433	0.87	0.92	0.65	13013	91.8	0.92	0.697	0.646
7pv7	2.41	2	Homo 2-mer	Mostly helix	Yes	0.82	17433	0.87	0.9	0.65	13013	91.8	0.91	0.712	0.654
7x0n	1.68	1	Monomer	Mostly helix	No	10.28	12944	0.94	0.94	0.66	2338	96	0.95	0.707	0.662
7x0k	1.7	1	Monomer	Mostly helix	No	10.28	12944	0.93	0.9	0.66	2338	96	0.9	0.712	0.676
7x0j	1.7	1	Monomer	Mostly helix	No	10.28	12944	0.94	0.93	0.66	2338	96	0.94	0.721	0.681
7t5t	1.35	1	Monomer	Mostly helix	No	4.94	5814	0.88	0.86	0.66	3131	92	0.85	0.745	0.679
7x0m	2	1	Monomer	Mostly helix	No	10.28	12944	0.93	0.95	0.66	2338	96	0.95	0.722	0.68
7x0i	1.7	1	Monomer	Mostly helix	No	10.28	12944	0.94	0.93	0.66	2338	96	0.99	0.71	0.677
7x0l	1.9	1	Monomer	Mostly helix	No	10.28	12944	0.94	0.98	0.66	2338	96	0.96	0.863	0.83
8ebg	1.43	1	Monomer	Mostly helix	No	9.18	10822	0.9	0.94	0.67	3362	93.8	0.94	0.864	0.815
7xrb	1.65	2	Homo 2-mer	Mostly helix	No	1.4	2248	0.89	0.91	0.71	1206	93.6	0.91	0.845	0.796
8en9	2.6	3	Homo 3-mer	All helix	No	5.81	5149	0.95	0.96	0.71	1581	96.2	0.95	0.92	0.86
8iib	2.69	1	Monomer	Mostly helix	No	4.37	5381	0.92	0.71	0.73	1159	93	0.71	0.809	0.725
7rxu	2.4	1	Monomer	Mixed	No	9.24	2209	0.85	0.8	0.77	578	88.9	0.81	0.804	0.744
7zhl	2.2	1	Monomer	Mixed	No	1.24	831	0.85	0.91	0.77	530	94.7	0.91	0.815	0.779
7tlw	1.75	1	Monomer	Mixed	No	2.67	2404	0.83	0.84	0.78	1572	89.7	0.83	0.809	0.768
8fns	1.01	1	Monomer	Mostly helix	No	14.34	4092	0.86	0.97	0.8	1704	96.2	0.98	0.55	0.506
7v0f	2.35	8	Homo 8-mer	Mixed	No	4.89	4268	0.93	0.82	0.83	4245	97.5	0.82	0.731	0.538
7wuz	1.93	1	Monomer	Mostly helix	No	3.8	2355	0.92	0.96	0.85	1118	94.5	0.96	0.869	0.805
7v2s	2.13	2	Homo 2-mer	Mixed	No	9.98	6125	0.88	0.82	0.87	887	91.9	0.82	0.813	0.777
7wh9	2.8	6	Homo 6-mer	Mostly helix	Yes	4.43	16408	0.88	0.92	0.87	7517	90.9	0.91	0.878	0.813
8k1i	1.95	4	Homo 4-mer	Mostly helix	No	4.18	12810	0.94	0.96	0.91	4771	96.4	0.96	0.838	0.786
8bgt	2.15	2	Homo 2-mer	Mostly helix	No	11.55	14080	0.9	0.96	0.92	6374	94.9	0.97	0.828	0.761
7pjr	1.51	1	Monomer	Mostly helix	No	3.09	7474	0.92	0.9	0.93	4813	91.6	0.9	0.86	0.816
8b73	2.24	2	Homo 2-mer	Mostly helix	No	7.3	14712	0.93	0.96	0.93	4139	95.8	0.97	0.868	0.817
8fzz	2.68	1, 1	Hetero 2-mer	Mixed, Mostly helix	No	2.04, 7.19	2670, 3147	0.85 0.91	0.45, 0.17	0.96, 0.45	1652, 846	91.9 92.9	0.45, 0.16	0.826	0.628
7w2o	3.21	2	Homo 2-mer	All helix	Yes	15.9	12475	0.86	0.8	0.96	8447	91.3	0.81	0.614	0.565
7w2q	1.8	2	Homo 2-mer	Mostly helix, All helix	Yes	15.9	12475	0.86	0.85	0.96	8447	91.3	0.85	0.751	0.711
7y0y	2.09	2	Homo 2-mer	Mostly helix, All helix	Yes	15.9	12475	0.85	0.8	0.96	8447	91.3	0.8	0.786	0.736
8i59	3.21	2	Homo 2-mer	Mostly sheet	No	0.92	9193	0.92	0.92	0.96	7507	92.1	0.92	0.873	0.786
8u01	3	1	Monomer	Mixed	No	2.2	16122	0.95	0.96	0.96	6407	96.2	0.96	0.887	0.816
7rl3	1.75	1	Monomer	Mixed	No	2.51	906	0.8	0.84	0.99	853	90.9	0.82	0.827	0.793
7ydo	1.58	8	Homo 8-mer	Mostly helix	No	1.39	1409	0.7	0.74	1.01	1090	87.2	0.74	0.799	0.643
7eoz	3.4	1	Monomer	Mostly helix	No	2.66	14209	0.91	0.88	1.01	8497	90.1	0.87	0.83	0.725
7fgp	1.47	2	Homo 2-mer	Mostly helix	No	11.26	13491	0.92	0.93	1.03	5474	92.5	0.93	0.817	0.753
8ax2	1.62	2	Homo 2-mer	Mostly helix	No	7.24	7754	0.9	0.95	1.03	5428	93.5	0.95	0.859	0.801
7vyu	1.8	2	Homo 2-mer	Mostly helix	No	9.13	7894	0.93	0.93	1.04	2490	94	0.93	0.89	0.848
7ur2	1.89	1	Monomer	Mostly helix	No	6.45	10443	0.79	0.75	1.05	2705	83.4	0.75	0.826	0.754
7xrx	1.88	1	Monomer	Mostly helix	No	2.86	5343	0		1.05	4876	96.8	0.98	0.869	0.821
7xmw	2.59	2	Homo 2-mer	Mostly sheet	No	0.6	220	0.65	0.65	1.1	243	92.9	0.72	0.729	0.616
8bfh	2.2	1	Monomer	All helix	No	1.59	2826	0.85	0.88	1.11	1955	93.5	0.88	0.839	0.799
8gy8	1.94	2	Homo 2-mer	Mostly helix	No	2.49	4643	0.83	0.66	1.14	2885	88.3	0.66	0.692	0.583
7vbo	1.5	1	Monomer	Mostly sheet	No	7.51	2642	0.88	0.88	1.14	2709	90.7	0.86	0.829	0.78
8gup	2.3	1	Monomer	Mostly helix	Yes	6.12	2890	0.9	0.95	1.21	1694	96.5	0.95	0.86	0.807
7xpc	3.31	1, 1	Hetero 2-mer	All helix, Mostly helix	No	2.74, 0.27	8781, 49	0.93 0.62	0.96, 0.44	1.23, 0.06	6522, 14	95.8 82.9	0.95, 0.44	0.767	0.672
7ewf	2.85	1, 1, 1	Hetero 3-mer	Mostly helix	Yes	3.5, 1.07, 1.17	2221, 4806, 4389	0.87 0.88 0.29	0.88, 0.38	1.23, 0.11, 1.49	3187, 292, 2793	92.2 90.5 68.1	0.88, 0.38	0.806	0.725
7yle	2.05	1	Monomer	Mostly helix	No	7.78	8944	0.84	0.61	1.36	3761	92.9	0.6	0.716	0.548
8abt	1.39	3	Homo 3-mer	Mixed	No	6.87	4750	0.86	0.88	1.39	4818	92.5	0.9	0.792	0.719
8k76	1.49	2	Homo 2-mer	Mostly helix	No	9	8077	0.92	0.95	1.41	4951	95	0.95	0.851	0.806
7te2	2.25	1	Monomer	Mostly helix	No	9.31	4105	0.79	0.84	1.42	824	92.3	0.82	0.644	0.58
7tom	1.85	1	Monomer	Mostly helix	No	2.32	16520	0.9	0.92	1.43	9607	91	0.92	0.829	0.778
7xgt	1.7	2	Homo 2-mer	Mixed	No	5.49	6052	0.86	0.87	1.47	4005	92.4	0.87	0.868	0.826
8aaj	3.7	1, 1, 1	Hetero 3-mer	Mixed, Mostly sheet	No	4.86, 4.12, 14.62	2346, 7599, 3279	0.68 0.67 0.78	0.49, 0.35	1.49, 0.23, 1.76	3893, 742, 771	89.4 89.7 89.3	0.47, 0.35	0.629	0.482
7sz3	2.2	2	Homo 2-mer	Mixed	No	4.03	4614	0.86	0.45	1.6	3070	89.4	0.45	0.789	0.713
7sz2	2.2	2	Homo 2-mer	Mixed	No	4.03	4614	0.85	0.46	1.6	3070	89.4	0.45	0.799	0.715
8gq9	2.3	8	Homo 8-mer	Mixed	No	4.56	13597	0.94	0.98	1.69	5915	96	0.98	0.89	0.833
7ykv	2.04	2	Homo 2-mer	Mostly helix	No	4.18	6230	0.92	0.85	1.73	4297	96.5	0.86	0.773	0.726
7yik	2.19	2	Homo 2-mer	Mostly helix	No	4.11	6319	0.92	0.84	1.77	4514	96.9	0.82	0.762	0.71
7yk4	2.7	1, 1, 1	Hetero 3-mer	Mostly sheet, All sheet	No	5.7, 8.46, 11.84	9071, 12224, 12487	0.8 0.85 0.77	0.82, 0.58	1.8, 4.18, 14.36	13229, 14000, 5820	88.6 95.6 91.4	0.81, 0.57	0.406	0.33
7zk1	2.65	1, 1, 1	Hetero 3-mer	Mostly helix, Mostly sheet	Yes	4.16, 9.94, 10.6	12241, 5513, 12293	0.82 0.9 0.88	0.85, 0.27	1.81, 8.29, 9.6	4368, 11019, 11468	87.8 95.6 93.0	0.75, 0.28	0.841	0.727
7ris	1.72	1	Monomer	Mostly sheet	No	7.38	12567	0.94	0.94	1.84	5745	97.1	0.94	0.884	0.855
7qeh	1.67	1	Monomer	Mostly sheet	No	6.43	3215	0.81	0.82	1.89	2156	91.6	0.82	0.848	0.813
7yjs	2.5	1	Monomer	Mostly helix	No	6.34	9730	0.93	0.95	1.92	4522	95.5	0.95	0.859	0.807
7yjt	2.1	1	Monomer	Mostly helix	No	6.34	9730	0.93	0.96	1.92	4522	95.5	0.95	0.884	0.845
7yjq	1.6	1	Monomer	Mostly helix	No	6.34	9730	0.93	0.96	1.92	4522	95.5	0.95	0.887	0.85
7yjp	1.88	1	Monomer	Mostly helix	No	6.34	9730	0.93	0.95	1.92	4522	95.5	0.95	0.898	0.861
7yjr	2.3	1	Monomer	Mostly helix	No	6.34	9730	0.93	0.95	1.92	4522	95.5	0.95	0.905	0.867
7vs6	2.5	2	Homo 2-mer	Mostly sheet	No	7.09	2382	0.88	0.94	1.94	1255	95	0.94	0.832	0.76
7rkb	2.5	1	Monomer	Mixed	No	14.92	5772	0.9	0.91	10.13	5465	96.1	0.91	0.858	0.797
7v1o	2.4	1	Monomer	Mostly helix	No	10.73	13396	0.93	0.97	10.25	9022	95	0.97	0.862	0.798
7wlh	2.65	1	Monomer	Mostly helix	No	7.18	12749	0.79	0.74	11.07	13148	84.8	0.74	0.814	0.741
8k1c	1.89	4	Homo 4-mer	Mixed, Mostly helix	No	5.31	13649	0.95	0.99	12.18	21905	97.6	0.99	0.873	0.836
8k1f	2.4	2	Homo 2-mer	Mostly helix	No	17.68	13592	0.91	0.83	13.45	8616	93.9	0.83	0.82	0.778
8avz	1.96	2	Homo 2-mer	Mostly helix	No	5.26	12574	0.93	0.92	14.03	10000	94.1	0.92	0.864	0.797
8dtn	2.2	4, 4	Hetero 8-mer	Mostly sheet, All helix	No	10.04, 40.11	12057, 2900	0.89 0.47	0.91, 0.29	14.47, 189.04	11521, 14718	95.2 89.1	0.91, 0.25	0.762	0.67
7pv5	1.6	1	Monomer	Mixed	No	25.56	3249	0.7	0.86	14.54	7052	85.3	0.85	0.673	0.599
8h0r	1.2	2	Homo 2-mer	Mostly sheet	No	16.84	11946	0.85	0.96	15.1	7847	93	0.94	0.83	0.79
7x6z	1.43	1, 1	Hetero 2-mer	Mostly sheet, Mixed	No	8.74, 1.05	11823, 13	0.92 0.07	0.96, 0.51	16.16, 0.17	8911-02-01	96.5 70.5	0.96, 0.64	0.839	0.795
8ezs	2.47	1, 1	Hetero 2-mer	Mixed, Mostly helix	No	13.74, 6.1	4098, 12488	0.84 0.92	0.94, 0.15	18.0, 2.31	7259, 4970	92.0 92.2	0.93, 0.15	0.832	0.781
8ezr	1.95	1, 1	Hetero 2-mer	Mixed, Mostly helix	No	13.74, 6.1	4098, 12488	0.83 0.92	0.96, 0.16	18.0, 2.31	7259, 4970	92.0 92.2	0.95, 0.15	0.722	0.665
7o5i	1.35	6	Homo 6-mer	Mostly helix	No	12.85	12927	0.94	0.99	19.43	10039	97.3	0.99	0.858	0.805
8h0h	2.74	2	Homo 2-mer	Mixed	No	9.79	2897	0.88	0.78	2.01	2442	94.7	0.77	0.823	0.76
8aid	1.52	2	Homo 2-mer	Mixed	No	8.54	2562	0.88	0.93	2.02	2569	95.3	0.92	0.875	0.814
8bd1	1.26	2, 2	Hetero 4-mer	Mixed	No	4.03, 5.79	2041, 1353	0.89 0.88	0.93, 0.31	2.11, 0.28	3000, 223	94.1 93.9	0.93, 0.31	0.821	0.768
7wa9	1.9	1	Monomer	Mixed	No	10.2	3207	0.89	0.93	2.11	3077	95.8	0.93	0.814	0.761
7tvl	0.89	1	Monomer	Mixed	Yes	3.12	3284	0.93	0.97	2.12	4242	97.1	0.97	0.757	0.713
7ytl	2.62	2	Homo 2-mer	Mostly helix	No	12.33	14371	0.93	0.89	2.14	5126	95	0.9	0.83	0.76
7xpi	2	2	Homo 2-mer	Mostly helix	No	12.33	14371	0.92	0.9	2.14	5126	95	0.9	0.837	0.764
8asa	2.2	1	Monomer	Mostly helix	No	5.19	3694	0.93	0.95	2.2	4038	95.4	0.95	0.843	0.795
7ynx	2.3	1	Monomer	Mixed	No	3.05	7622	0.79	0.87	2.23	13376	89.8	0.89	0.837	0.759
8heh	1.4	2	Homo 2-mer	Mixed	No	9.65	3723	0.84	0.85	2.29	7073	90.4	0.85	0.854	0.795
8hav	2.1	2	Homo 2-mer	Mostly helix	No	3.25	15019	0.94	0.78	2.35	13496	95.3	0.78	0.846	0.806
7vch	2.85	1	Monomer	Mostly helix	No	2.98	5640	0.94	0.96	2.47	4874	95.4	0.97	0.831	0.783
7tlv	1.5	1	Monomer	Mostly helix	No	9.26	4611	0.9	0.9	2.6	2700	94.3	0.91	0.824	0.743
7zhd	1.65	1	Monomer	Mixed	No	10.7	2624	0.87	0.91	2.62	1743	92.9	0.91	0.801	0.735
7uav	2.2	2	Homo 2-mer	Mostly helix	Yes	3.45	1830	0.86	0.84	2.64	1549	96.6	0.83	0.809	0.753
7zu8	2.05	1	Monomer	Mostly sheet	No	3.08	10497	0.87	0.84	2.85	6706	86.7	0.83	0.858	0.793
8gj9	1.6	1	Monomer	All helix	No	16.77	1794	0.66	0.89	2.86	879	84.9	0.74	0.797	0.724
7fgn	1.2	1	Monomer	Mixed	No	16.88	2034	0.86	0.89	2.92	1632	96.4	0.91	0.756	0.714
7smg	2.3	4	Homo 4-mer	All helix	No	12.37	8985	0.88	0.92	21.59	10793	93.5	0.92	0.876	0.817
8h1g	1.43	2	Homo 2-mer	Mostly helix	No	9.69	11870	0.88	0.99	22	8440	96.3	0.96	0.753	0.701
8h1f	1.22	2	Homo 2-mer	Mostly helix	No	10.66	12060	0.87	0.96	22.77	7828	96.6	0.96	0.727	0.671
8h1e	1.22	2	Homo 2-mer	Mostly helix	No	10.66	12060	0.87	0.96	22.77	7828	96.6	0.96	0.73	0.675
7zug	1.07	1	Monomer	Mixed	No	17.95	12164	0.78	0.9	24.82	10291	87.4	0.9	0.614	0.552
7ygf	2.08	1	Monomer	Mostly helix	No	16.2	12593	0.93	0.97	26.97	11975	96.7	0.96	0.873	0.825
7ug8	1.8	2	Homo 2-mer	Mostly helix	No	6.52	13064	0.92	0.94	3	11009	95.4	0.94	0.862	0.827
7xky	2.46	1, 1	Hetero 2-mer	Mixed, Mostly helix	No	3.85, 6.14	12693, 12355	0.9 0.93	0.92, 0.26	3.09, 4.45	10845, 10466	94.6 97.2	0.92, 0.25	0.865	0.818
8g1y	1.43	1	Monomer	Mostly helix	No	3.5	14455	0.95	0.94	3.17	15277	96.5	0.94	0.775	0.733
7vqk	2	2	Homo 2-mer	Mostly helix	No	8.76	8052	0.91	0.96	3.3	7581	96.3	0.96	0.868	0.812
7xg9	1.5	1	Monomer	Mostly helix	No	6.19	8039	0.9	0.95	3.33	6259	91.4	0.94	0.803	0.735
8b2e	1.1	1	Monomer	Mostly helix	No	8.09	6175	0.93	0.98	3.35	7587	98	0.98	0.805	0.742
8u00	1.85	1	Monomer	Mostly helix	No	8.26	8767	0.93	0.88	3.41	10017	96.2	0.88	0.826	0.777
7pc1	1.9	1	Monomer	All helix	No	11.4	1606	0.71	0.72	3.55	1328	92.7	0.73	0.781	0.685
8a24	2.36	1	Monomer	Mostly helix	No	9.91	9226	0.88	0.88	3.62	5973	91	0.88	0.824	0.757
8g28	1.3	4	Homo 4-mer	Mostly helix, All helix	No	9.32	11647	0.89	0.96	3.73, 4.03	11008, 18035	97.5	0.95	0.853	0.807
7u2v	2.55	2	Homo 2-mer	All helix	No	8.48	9141	0.82	0.43	3.81	7995	83.3	0.43	0.72	0.654
8glb	2.1	2	Homo 2-mer	Mostly helix	No	4.16	12940	0.91	0.93	3.82	12839	93.3	0.92	0.845	0.789
8ena	2.5	1	Monomer	Mostly sheet	No	5.11	10384	0.94	1	3.96	10719	96.3	0.99	0.896	0.845
8f03	1.39	1	Monomer	Mostly sheet	No	5.03	10370	0.94	1	3.99	10728	96.9	0.99	0.895	0.856
8f01	1.8	1	Monomer	Mostly sheet	No	5.03	10370	0.94	1	3.99	10728	96.9	0.99	0.914	0.872
7wx0	1.4	2	Homo 2-mer	Mostly sheet	No	14.22	12092	0.93	0.99	30.51	14664	98.1	0.99	0.847	0.791
7wx1	1.65	2	Homo 2-mer	Mostly sheet	No	14.22	12119	0.93	0.99	30.6	14737	98.1	0.99	0.873	0.82
7wwt	1.6	2	Homo 2-mer	Mostly sheet	No	15.45	12303	0.93	0.99	30.7	14622	98.1	0.99	0.836	0.778
8f07	1.05	1	Monomer	Mixed	No	11.37	13077	0.96	1	30.75	18201	98	1	0.824	0.794
8f05	1.8	1	Monomer	Mixed	No	11.37	13077	0.96	1	30.75	18201	98	1	0.908	0.881
8f06	1.8	1	Monomer	Mixed	No	11.37	13077	0.96	1	30.75	18201	98	1	0.913	0.885
7wwy	1.5	2	Homo 2-mer	Mostly sheet	No	14.49	12139	0.93	0.99	30.81	14740	98.1	0.99	0.827	0.767
8dfk	3.2	2	Homo 2-mer	Mixed	No	20.86	12813	0.43	0.4	31.69	19501	81.2	0.4	0.672	0.418
8ajq	1.25	2	Homo 2-mer	Mostly sheet	No	18.59	12099	0.89	0.97	38.46	11002	95.9	0.97	0.743	0.682
7y7o	1.9	1	Monomer	Mostly helix	No	13.59	12518	0.86	0.84	39.32	13196	89.6	0.84	0.861	0.786
7xre	2.76	6	Homo 6-mer	Mostly helix, Mixed	No	8.06	12701	0.93	0.92	4.01	11939	94.6	0.91	0.846	0.771
7yr9	1.7	2	Homo 2-mer	Mixed	No	11.04	11985	0.91	0.97	4.39	15113	96.9	0.97	0.848	0.801
8em5	1.95	1	Monomer	All sheet	No	9.25	3263	0.82	0.88	4.61	4453	92.2	0.88	0.858	0.79
8f00	1.2	1	Monomer	Mostly helix	No	11.09	5908	0.91	0.99	4.74	5508	98.1	0.99	0.86	0.832
8ezo	1.9	1	Monomer	Mostly helix	No	11.09	5908	0.91	0.98	4.74	5508	98.1	0.98	0.881	0.84
8f0b	1.9	1	Monomer	Mostly helix	No	11.09	5908	0.91	0.99	4.74	5508	98.1	0.98	0.888	0.852
8ezp	1.9	1	Monomer	Mostly helix	No	11.09	5908	0.91	0.99	4.74	5508	98.1	0.99	0.893	0.856
8ezu	1.9	1	Monomer	Mostly helix	No	11.09	5908	0.91	0.99	4.74	5508	98.1	0.98	0.901	0.865
8ezx	1.9	1	Monomer	Mostly helix	No	11.09	5908	0.91	0.99	4.74	5508	98.1	0.99	0.907	0.872
8dq2	1.8	2	Homo 2-mer	Mostly helix	No	11.66	2659	0.88	0.95	4.8	7561	95.8	0.95	0.689	0.642
8c3d	2	1	Monomer	Mixed	No	9.3, 0.69	12063, 13	0.94	0.99	43.21, 0.33	17947, 2	98	0.99	0.847	0.791
8g1n	2.74	1	Monomer	Mostly helix	No	10.68	12315	0.87	0.85	47.14	19659	91.9	0.84	0.836	0.736
8cwt	1.35	3, 3	Hetero 6-mer	Mostly helix, All helix	No	19.63, 10.61	12019, 12520	0.76 0.81	0.81, 0.38	47.62, 37.44	14178, 15956	89.4 84.6	0.81, 0.38	0.326	0.248
8i3j	2.69	1	Monomer	Mostly helix	Yes	5.91	12544	0.76	0.87	5.06	10657	92.9	0.82	0.71	0.632
8ab2	2.1	4	Homo 4-mer	Mostly helix	No	5.62	13254	0.92	0.92	5.28	12120	94.8	0.92	0.805	0.742
8hp8	2.4	1	Monomer	Mostly helix	No	9.58	4304	0.91	0.99	5.51	4614	97.2	0.97	0.891	0.827
8ep6	1.5	1	Monomer	Mostly helix	No	8.36	7259	0.94	0.93	5.64	7194	97.7	0.94	0.853	0.823
8d0o	2.1	2	Homo 2-mer	Mostly helix	No	6.95	13133	0.87	0.91	5.95	10889	91.9	0.91	0.844	0.78
8hn2	2.3	2	Homo 2-mer	Mostly sheet	No	16.33	11729	0.87	0.88	52.69	10636	94.4	0.88	0.834	0.747
8i2d	1.31	1	Monomer	Mixed	No	20.77	12017	0.91	0.96	54.55	14450	98.1	0.96	0.807	0.76
7th0	1.9	2	Homo 2-mer	Mostly helix	No	27.17	1720	0.7	0.85	58.47	7484	89.6	0.84	0.82	0.77
8a38	2.2	1	Monomer	Mostly helix	No	19.89	12411	0.77	0.76	58.69	13754	88.3	0.76	0.685	0.57
8hn3	1.65	1	Monomer	All helix	No	22.2	9945	0.84	0.97	59.03	12818	96.7	0.96	0.84	0.751
7wuk	1.63	1	Monomer	Mixed	No	5.89	6279	0.86	0.89	6.09	3801	97.3	0.89	0.764	0.728
8dtq	1.45	2	Homo 2-mer	All helix	No	12.81	1618	0.87	0.9	6.35	2615	96.6	0.9	0.811	0.762
7ww2	2.7	2	Homo 2-mer	Mostly helix	No	7.3	13637	0.96	0.98	6.39	17462	97.4	0.98	0.862	0.813
8ahz	1.7	3	Homo 3-mer	Mostly helix	No	11.11	13051	0.92	0.91	6.81	9103	94.4	0.91	0.861	0.816
8bve	2.14	2	Homo 2-mer	Mixed	No	9.59	13670	0.82	0.8	6.87	12290	90.2	0.82	0.717	0.624
8dvq	2.19	1	Monomer	Mixed	No	18.16	11831	0.84	0.76	67.79	13839	87.7	0.76	0.812	0.748
8dwz	2.21	1	Monomer	Mixed	No	18.16	11831	0.84	0.76	67.79	13839	87.7	0.76	0.822	0.759
8dp6	1.3	1	Monomer	Mostly helix	No	9.49	12637	0.91	0.96	7.67	9000	95.9	0.96	0.829	0.784
7w86	1.8	1	Monomer	Mostly helix	No	8.13	12062	0.86	0.91	7.97	8226	93.5	0.93	0.789	0.752
8dc1	1.62	1	Monomer	Mostly helix	No	9.97	13125	0.95	0.99	8.16	8293	97	0.99	0.844	0.787
8bkd	1.4	2	Homo 2-mer	Mostly helix	No	10.21	12062	0.92	0.94	8.77	10020	96	0.95	0.871	0.829
8dop	2	2	Homo 2-mer	Mostly helix	No	8.21	12950	0.88	0.84	8.91	14820	92.1	0.85	0.861	0.824
7yuj	1.87	2	Homo 2-mer	Mostly helix	No	9.02	3437	0.84	0.88	9.31	8341	91.8	0.89	0.777	0.719
7w6z	3.15	1	Monomer	Mostly helix	No	5.5	14854	0.85	0.68	9.96	13731	91.6	0.72	0.544	0.457
7snr	2	2	Monomer	Mostly sheet	No	0.15	88	95.5	0.88	0.01	12	39.2	0.36	0.901	0.859

### Sheet: Supp Tab 2, splitting required
PDBID	Resolution (Å)	Number of molecules in ASU per entity	Biological assembly	Secondary Structure	SOCKET2: Contains coiled-coil?	AF2 Neff/length	AF2 total sequences in MSA	AF2 Average pLDDT	AF2 TMscore	CF Neff/length	CF total sequences in MSA	CF Average pLDDT	CF TMscore	Solution r_cc_local	Solution r_cc_global
7pcv	2.42	2	Monomer	Mixed	No	15.56	10424	86.9	0.69	9.11	9677	87.5	0.69	0.834	0.786
7udi	2.24	2	Homo 2-mer	Mostly helix	No	3.48	2253	93.7	0.48	0.07	216	93.6	0.49	0.863	0.807
7w54	2.64	2,4	Hetero 6-mer	Mixed	No	0.02, 16.84	274, 12092	87.5	0.5, 0.4	0.02, 129.59	148, 21460	86.9	0.51, 0.41	0.866	0.802
7w6y	3.1	1	Monomer	Mostly helix	No	5.5	14854	91	0.64	9.96	13731	91.4	0.66	0.795	0.65
7wjg	2.42	2	Homo 4-mer	Mostly helix	Yes	3.4	5857	85.9	0.38	1.38	11137	86.3	0.37	0.815	0.745
7xbj	2.08	2	Monomer	Mostly helix	No	0.01	1225	65.1	0.44	0.01	257	73.6	0.45	0.813	0.667
7xhz	1.92	1	Monomer	Mostly helix	No	12.77	10194	95.6	0.9	0.4	3476	96	0.9	0.575	0.441
7yfj	2.4	2	Homo 2-mer	All helix	Yes	1.23	2197	90.2	0.58	0.69	1759	91.3	0.62	0.872	0.809
7zbh	3.3	6	Homo 6-mer	Mostly helix	No	0.81	15064	88.3	0.54	4.42	29516	90.2	0.54	0.722	0.581
7zgi	2.6	2	Monomer	Mostly helix	No	6.79	8966	85.8	0.62	0.06	660	88.9	0.6	0.871	0.797
8bke	2	2	Monomer	Mostly sheet	-	0.63	4727	89.1	0.99	0.02	809	90.7	0.99	0.853	0.812
8ewh	2.33	2	Monomer	Mixed	No	0.43	17958	86.5	0.76	1.17	24676	88.7	0.75	0.826	0.772
8fnr	1.4	4	Homo 2-mer	Mostly helix	No	11.66	2659	95.5	0.93	4.8	7561	95.8	0.93	0.525	0.434
8gt9	2	2	Homo 2-mer	All helix	Yes	6.38	1567	96.6	0.64	1.76	747	96.9	0.65	0.887	0.845
8hdv	2.65	2	Homo 2-mer	All helix	Yes	0.08	799	85.3	0.48	0.01	91	85.8	0.48	0.861	0.78
8j8p	2.7	1,1	Hetero 4-mer	Mostly helix	Yes	3.06, 0.63, 2.33, 0.58	1418, 10036, 500, 218	87	0.78, 0.33	0.08, 0.36, 0.69, 0.38	975, 672, 148, 1025	89.9	0.73, 0.27	0.854	0.752
8j8q	3.11	1,1	Hetero 4-mer	Mostly helix	Yes	3.08, 2.33, 0.58, 0.63	218, 9996, 1418, 500	87.4	0.75, 0.35	0.08, 0.69, 0.38, 0.36	979, 1025, 672, 148	90.5	0.73, 0.36	0.825	0.725

### Sheet: Supp Tab 3, ESMfold solved
PDBID	Resolution (Å)	Number of molecules in ASU per entity	Biological assembly	Secondary Structure	SOCKET2: Contains coiled-coil?	AF2 Neff/length	AF2 total sequences in MSA	AF2 Average pLDDT	AF2 TMscore	CF Neff/length	CF total sequences in MSA	CF Average pLDDT	CF TMscore	Solution r_cc_local	Solution r_cc_global
7qrr	1.9	12	Homo 3-mer	Mostly sheet	No	0.01	16	28.4	0.36	0.01	8	36	0.32	0.874	0.652
8bjw	2.39	6	Homo 6-mer	Mostly helix	No	0.05	14	57.3	0.43	0.01	3	62.9	0.51	0.868	0.821
8bvl	2.24	2	Monomer	Mixed	No	11.37	3625	92.9	0.54	12.42	8671	93.7	0.54	0.854	0.774
8gxl	2.4	2	Homo 2-mer	All helix	Yes	0.63	1686	72.8	0.4	0.29	2152	74.2	0.43	0.878	0.829

### Sheet: Supp Tab 4, oligomer required
PDBID	Resolution (Å)	Number of molecules in ASU per entity	Biological assembly	Secondary Structure	SOCKET2: Contains coiled-coil?	AF2 Neff/length	AF2 total sequences in MSA	AF2 Average pLDDT	AF2 TMscore	CF Neff/length	CF total sequences in MSA	CF Average pLDDT	CF TMscore	Solution r_cc_local	Solution r_cc_global
7zyh	2.2	2024-08-04	Hetero 3-mer	All helix	No	19.19, 1.16	4822, 4488	83, 74.6	0.66, 0.17	10.07, 1.26	7737, 3320	84.0, 78.1	0.65, 0.23	0.685	0.589
8af9	2.5	12	Homo 2-mer	Mostly helix	No	0.22	111	78.4	0.69	0.13	80	77.4	0.69	0.885	0.829
8h8h	2.7	8	Homo 2-mer	All helix	No	2.07	1916	84.9	0.46	1.49	1826	84.1	0.43	0.873	0.78

### Sheet: Supp Tab 5, ARCIMBOLDO
PDBID	Resolution (Å)	Number of molecules in ASU per entity	Biological assembly	Secondary Structure	SOCKET2: Contains coiled-coil?	AF2 Neff/length	AF2 total sequences in MSA	AF2 Average pLDDT	AF2 TMscore	CF Neff/length	CF total sequences in MSA	CF Average pLDDT	CF TMscore	Solution r_cc_local	Solution r_cc_global
7qwe	1.34	10	Homo 2-mer	All helix	No	1.32	163	97.6	0.71	0.03	2	97.2	0.62	0.834	0.785
7twd	2.11	2	Homo 4-mer	All helix	Yes	4.74	965	93.4	0.47	2.4	1116	92	0.47	0.881	0.82

### Sheet: Supp Tab 6, AMPLE solved
PDBID	Resolution (Å)	Number of molecules in ASU per entity	Biological assembly	Secondary Structure	SOCKET2: Contains coiled-coil?	AF2 Neff/length	AF2 total sequences in MSA	AF2 Average pLDDT	AF2 TMscore	CF Neff/length	CF total sequences in MSA	CF Average pLDDT	CF TMscore	Solution r_cc_local	Solution r_cc_global
8bc5	1.91	1	Homo 2-mer	Mostly helix	No	0.01	14	43.1	0.41	0	3	44.9	0.41	0.724	0.603
8fby	2.4	4	Homo 2-mer	All helix	Yes	0.2	213	95.1	0.78	0.09	148	96.3	0.78	0.78	0.693

### Sheet: Supp Tab 7, manual intervention
PDBID	Resolution (Å)	Number of molecules in ASU per entity	Biological assembly	Secondary Structure	SOCKET2: Contains coiled-coil?	AF2 Neff/length	AF2 total sequences in MSA	AF2 Average pLDDT	AF2 TMscore	CF Neff/length	CF total sequences in MSA	CF Average pLDDT	CF TMscore	Solution r_cc_local	Solution r_cc_global
7y78	2.9	4	Homo 4-mer	Mostly sheet	No	0.53	9438	95.6	0.94	0.12	5263	96.3	0.95	0.433	0.286
7r0t	2.19	1	Monomer	Mostly helix	No	3.54	10553	93.9	0.88	0.02	6120	93	0.88	0.576	0.427
7qwa	1.54	6	Homo 6-mer	All helix	No	1.32	163	97.6	0.59	0.03	2	97.2	0.59	0.764	0.695
7y19	2.39	1	Monomer	Mostly helix	No	12.03	2204	87.1	0.84	0.76	588	87.2	0.83	0.759	0.72
7usn	1.79	16	Homo 24-mer	All helix	Yes	12.95	12154	97.5	0.99	12.18	12162	97.9	0.99	0.888	0.758
7qwb	1.64	6	Homo 2-mer	All helix	No	1.32	163	97.8	0.75	0.03	2	97.2	0.72	0.828	0.784
8pfc	2.2	2024-08-08	Hetero 2-mer	Mostly helix	No	0.47, 4.68	262, 6016	91.3, 87.2	0.89, 0.32	0.4, 3.58	193, 3577	93.9, 88.7	0.89, 0.33	0.859	0.796
8haw	2.1	2	Homo 2-mer	Mostly helix	No	3.25	15019	94.9	0.95	2.35	13496	95.6	0.95	0.853	0.813
8j67	1.81	3	Monomer	Mostly sheet	No	0.03	21	86.5	0.89	0.02	11	89.3	0.9	0.911	0.872
8u12	1.6	8	Homo 8-mer	Mostly helix	No	12.31	1335	95.4	0.61	1.09	464	95.9	0.61	0.863	0.813
